# “Identification and enrichment of SECReTE *cis*-acting RNA elements in the *Coronaviridae* and other (+) single-strand RNA viruses”

**DOI:** 10.1101/2020.04.20.050088

**Authors:** Gal Haimovich, Tsviya Olender, Camila Baez, Jeffrey E. Gerst

## Abstract

*cis*-acting RNA motifs play a major role in regulating many aspects of RNA biology including posttranscriptional processing, nuclear export, RNA localization, translation and degradation. Here we analyzed the genomes of SARS-CoV-2 and other single-strand RNA (ssRNA) viruses for the presence of a unique *cis* RNA element called SECReTE. This motif consists of 10 or more consecutive triplet nucleotide repeats where a pyrimidine nucleotide (C or U) in present every third base, and which we identified in mRNAs encoding secreted proteins in bacteria, yeast, and humans. This motif facilitates mRNA localization to the endoplasmic reticulum (ER), along with the enhanced translation and secretion of translated protein. We now examined for SECReTE presence in Group IV and V RNA viruses, the former including the *Coronaviridae*, like SARS-CoV-2 and other positive (+)ssRNA viruses, and the latter consisting of negative (-) ssRNA viruses. Interestingly, the SARS-CoV-2 genome contains 40 SECReTE motifs at an abundance of ~1.3 SECReTEs/kilobase (kb). Moreover, all ssRNA viruses we examined contain multiple copies of this motif and appears in (+)ssRNA viruses as non-random in occurrence and independent of genome length. Importantly, (+)ssRNA viruses (*e.g.* Coronaviruses and Hepaciviruses), which utilize ER membranes to create double membrane vesicles to serve as viral replication centers (VRCs), contain more SECReTE motifs per kb as compared to (−)ssRNA viruses (*e.g*. Rabies, Mumps, and Influenza), that replicate in the nucleus or the cytoplasm, or other (+)ssRNA viruses (*e.g*. Enteroviruses and Flaviviruses) which employ different organellar membranes. As predicted by our earlier work, SECReTE sequences are mostly found in membranal or ER-associated/secreted proteins. Thus, we propose that SECReTE motifs could be important for the efficient translation and secretion of secreted viral proteins, as well as for VRC formation. Future studies of SECReTE function and identification of SECReTE-binding proteins could provide new drug targets to treat COVID-19 and other (+)ssRNA related diseases.
