## Supplementary Table S1 for "“Identification and enrichment of SECReTE *cis*-acting RNA elements in the *Coronaviridae* and other (+) single-strand RNA viruses”"

### Sheet: SARS-CoV-2
#	Name	Triplicates	Start	Length	Seq	Protein	Frame	Membrane protein?	TMD	Comment
1	NC_045512.2	17	808	51	TACACTCGCTATGTCGATAACAACTTCTGTGGCCCTGATGGCTACCCTCTT	nsp2	NNY	n
2	NC_045512.2	12	1680	36	GATCGCCATTATTTTGGCATCTTTTTCTGCTTCCAC	nsp2	NYN	n
3	NC_045512.2	10	4027	30	CTTTATATTGACATTAATGGCAATCTTCAT	nsp3	NNY	y
4	NC_045512.2	13	4060	39	GATTCTGCCACTCTTGTTAGTGACATTGACATCACTTTC	nsp3	NNY	y
5	NC_045512.2	10	4674	30	AGTGCCAGCTACAGTTTCTGTTTCTTCACC	nsp3	NYN	y
6	NC_045512.2	11	5667	33	GTCACCTTTTGTTATGATGTCAGCACCACCTGC	nsp3	NYN	y
7	NC_045512.2	11	8317	33	CCCCGTGACCTTGGTGCTTGTATTGACTGTAGT	nsp3	NNY	y
8	NC_045512.2	12	8589	36	AGTTACACTTGTGTTCCTTTTTGTTGCTGCTATTTT	nsp4	NYN	y	TMD
9	NC_045512.2	11	9507	33	TACTTTACTATTCCTTATGTCATTCACTGTACT	nsp4	NYN	y	TMD
10	NC_045512.2	10	9648	30	GATGGTTATGTTCACACCTTTAGTACCTTT	nsp4	NYN	y	TMD
11	NC_045512.2	10	9760	30	GTCTTTAATGGTGTTTCCTTTAGTACTTTT	nsp4	NNY	y	TMD
12	NC_045512.2	13	11010	39	GTTGTTACTCACAATTTTGACTTCACTTTTAGTTTTAGT	nsp6	NYN	y	TMD
13	NC_045512.2	12	11115	36	TATTATTGCTATGTCTGCTTTTGCAATGATGTTTGT	nsp6	NYN	y	TMD
14	NC_045512.2	10	11165	30	CATTTCTCTGTTTGTTTTTGTTACCTTCTC	nsp6	YNN	y	TMD
15	NC_045512.2	11	11175	33	TTTGTTTTTGTTACCTTCTCTTGCCACTGTAGC	nsp6	NYN	y	TMD
16	NC_045512.2	12	11319	36	TGCATCAGCTGTAGTGTTACTAATCCTTATGACAGC	nsp6	NYN	y	TMD
17	NC_045512.2	12	11623	36	GGCTATTTTTGTACTTGTTACTTTGGCCTCTTTTGT	nsp6	NNY	y	TMD
18	NC_045512.2	11	11994	33	AATGGTTTCACTACTTTCTGTTTTGCTTTCCAT	nsp7	NYN	n
19	NC_045512.2	10	13884	30	TACAATTGTTGTGATGATGATTATTTCAAT	nsp12 RdRp	NNY	n
20	NC_045512.2	10	14153	30	TTCATTGTTAATGCCTATATTAACCTTGAC	nsp12 RdRp	NYN	n
21	NC_045512.2	10	14381	30	TGTTTTATTCTCTACAGTGTTCCCACCTAC	nsp12 RdRp	NYN	n
22	NC_045512.2	15	14772	45	GATGGTAATGCTGCTATCAGCGATTATGACTACTATCGTTATAAT	nsp12 RdRp	NNY	n
23	NC_045512.2	13	14874	39	TACTTTGATTGTTACGATGGTGGCTGTATTAATGCTAAC	nsp12 RdRp	NNY	n
24	NC_045512.2	11	15498	33	ACTGCTTATGCTAATAGTGTTTTTAACATTTGT	nsp12 RdRp	NNY	n
25	NC_045512.2	11	16524	33	TGTGTTGGTAGCGATAATGTTACTGACTTTAAT	nsp13	NNY	n
26	NC_045512.2	11	21519	33	GTTGTTATTTCTAGTGATGTTCTTGTTAACAAC	nsp16	NNY	n
27	NC_045512.2	13	21558	39	AACAATGTTTGTTTTTCTTGTTTTATTGCCACTAGTCTC	S	NYN	y	SP
28	NC_045512.2	10	21817	30	TTTAATGATGGTGTTTATTTTGCTTCCACT	S	NNY	y
29	NC_045512.2	11	21913	33	CTTATTGTTAATAACGCTACTAATGTTGTTATT	S	NNY	y
30	NC_045512.2	10	22633	30	ATCAGCAACTGTGTTGCTGATTATTCTGTC	S	NNY	y
31	NC_045512.2	11	23263	33	GACATTGCTGACACTACTGATGCTGTCCGTGAT	S	NNY	y
32	NC_045512.2	10	24070	30	TATGGTGATTGCCTTGGTGATATTGCTGCT	S	NNY	y
33	NC_045512.2	11	25230	33	CTTGATTGCCATAGTAATGGTGACAATTATGCT	S	NYN	y	TMD
34	NC_045512.2	21	26291	63	CGTACTTCTTTTTCTTGCTTTCGTGGTATTCTTGCTAGTTACACTAGCCATCCTTACTGCGCT	E	NYN	y	TMD
35	NC_045512.2	10	27146	30	GACCATTCCAGTAGCAGTGACAATATTGCT	M	NNY	y
36	NC_045512.2	12	27398	36	AATTATTCTTTTCTTGGCACTGATAACACTCGCTAC	Orf7a	NYN	y	SP
37	NC_045512.2	15	27683	45	CTCTCCAATTTTTCTTATTGTTGCGGCAATAGTGTTTATAACACT	Orf7a	NYN	y	TMD
38	NC_045512.2	16	27790	48	CTTTTTAGCCTTTCTGCTATTCCTTGTTTTAATTATGCTTATTATCTT	Orf7b	NYN	y	TMD
39	NC_045512.2	12	28702	36	GATCACATTGGCACCCGCAATCCTGCTAACAATGCT	N	NNY	y
40	NC_045512.2	10	28903	30	GCTGGCAATGGCGGTGATGCTGCTCTTGCT	N	NNY	y	TMD

### Sheet: SARS-CoV
#	Name	Triplets	Start	Length	Seq	Protein	Frame	Membrane protein?	TMD	Comment
1	NC_004718.3	11	807	33	GTCACTCGCTATGTCGACAACAATTTCTGTGGC	nsp2	NNY	n
2	NC_004718.3	11	1635	33	CGTGTTAACATTAACATTGTTGGCGATTTTCAT	nsp2	NNY	n
3	NC_004718.3	12	1679	36	GGTTGCCATCATTTTGGCATCTTTCTCTGCTTCTAC	nsp2	NYN	n
4	NC_004718.3	12	4053	36	GGTGATGTTATCACTAGTGGTGATATCACTTGTGTT	nsp3	NNY	y
5	NC_004718.3	10	4601	30	AGCTCCTGCCGTAGTGTCAGTATCATCACC	nsp3	NYN	y
6	NC_004718.3	10	5298	30	GCCCGTGCTGGTGATGCTGCTAACTTTTGT	nsp3	NNY	y
7	NC_004718.3	11	5597	33	GTCTTCTTTTGTTATGATGTCTGCACCACCTGC	nsp3	NYN	y
8	NC_004718.3	12	6957	36	TCTAATTTTGGTGCTCCTTCTTATTGTAATGGCGTT	nsp3	NNY	y
9	NC_004718.3	13	7242	39	TTCTTTGGCTATTTTGCTAGTCATTTCATCAGCAATTCT	nsp3	NNY	y	TMD
10	NC_004718.3	14	8634	42	GATGGTGTCACTCGTGACATCATTTCTACTGATGATTGTTTT	nsp4	NNY	y
11	NC_004718.3	12	8850	36	CCTCGTGTTTTTAGTGCTGTTGGCAACATTTGCTAC	nsp4	NNY	y
12	NC_004718.3	13	8907	39	TATAGTGATTTTGCTACCTCTGCTTGCGTTCTTGCTGCT	nsp4	NNY	y
13	NC_004718.3	11	9437	33	TGCACTTTTGTTTTTGATGTCTTTCACTATACT	nsp4	NYN	y	TMD
14	NC_004718.3	10	9578	30	GTTTGCCATGTTTTCTCCTATTGTGCCTTT	nsp4	NYN	y	TMD
15	NC_004718.3	12	10416	36	TGTGGTAGTGTTGGTTTTAACATTGATTATGATTGC	nsp5	NNY	n
16	NC_004718.3	10	10812	30	AATGGTCGTACTATCCTTGGTAGCACTATT	nsp5	NNY	n
17	NC_004718.3	13	10940	39	GATGCTTTTAACTTTCTTGACATCACTATTGATTCTTGT	nsp6	NYN	y	TMD
18	NC_004718.3	10	11095	30	CATTCTTGTGCTTGTTTCTGTTACCTTCTC	nsp6	YNN	y	TMD	overlap sec14
19	NC_004718.3	11	11105	33	CTTGTTTCTGTTACCTTCTCTTGCAACAGTTGC	nsp6	NYN	y	TMD	overlaps SEC1
20	NC_004718.3	12	11249	36	TGCTTCAGCTTTAGTTTTGCTTATTCTCATGACAGC	nsp6	NYN	y	TMD
21	NC_004718.3	12	11553	36	GGCTATTGTTGCTGCTGCTACTTTGGCCTTTTCTGT	nsp6	NNY	y	TMD
22	NC_004718.3	11	11924	33	GATGGTTTCTCTTTTGTCTGTTTTGCTATCCAT	nsp7	NYN	n
23	NC_004718.3	10	13814	30	TACAATTGCTGTGATGATGATTATTTCAAT	RdRp	NNY	n
24	NC_004718.3	10	14083	30	CTCATTGCTGATGCCCATCCTCACTTTGAC	RdRp	NYN	n
25	NC_004718.3	10	14311	30	TGTGTTATTTTCTACTGTGTTTCCACCTAC	RdRp	NYN	n
26	NC_004718.3	15	14702	45	GATGGCAACGCTGCTATCAGTGATTATGACTATTATCGTTATAAT	RdRp	NNY	n
27	NC_004718.3	13	14804	39	TACTTTGATTGTTACGATGGTGGCTGTATTAATGCCAAC	RdRp	NNY	n
28	NC_004718.3	11	15428	33	ACTGCTTATGCTAATAGTGTCTTTAACATTTGT	RdRp	NNY	n
29	NC_004718.3	10	19295	30	CCTTTCTTTTACTATTCTGATAGTCCTTGT	nsp14	NNY	n
30	NC_004718.3	10	19616	30	CCTGTTTCCATCATTAATAATGCTGTTTAC	nsp15	NNY	n
31	NC_004718.3	11	21490	33	CATGTTTATTTTCTTATTATTTCTTACTCTCAC	S	NYN	y	SP?	overlapsec23
32	NC_004718.3	11	21509	33	TTTCTTACTCTCACTAGTGGTAGTGACCTTGAC	S	NNY	y	SP?	overlaps SEC4
33	NC_004718.3	10	21833	30	ATTATTATTAACAATTCTACTAATGTTGTT	S	NNY	y
34	NC_004718.3	13	22925	39	AATGATTATGGTTTTTACACCACTACTGGCATTGGCTAC	S	NNY	y
35	NC_004718.3	12	23141	36	TTTGGCCGTGATGTTTCTGATTTCACTGATTCCGTT	S	NNY	y
36	NC_004718.3	11	24809	33	AATTGTGATGTCGTTATTGGCATCATTAACAAC	S	NNY	y
37	NC_004718.3	11	25105	33	ACTAATTGCCATCGTCATGGTTACAATCTTGCT	S	NYN	y	TMD
38	NC_004718.3	21	26163	63	CGTACTTCTTTTTCTTGCTTTCGTGGTATTCTTGCTAGTCACACTAGCCATCCTTACTGCGCT	E	NYN	y	TMD
39	NC_004718.3	10	27018	30	GACCACGCCGGTAGCAACGACAATATTGCT	M	NNY	y
40	NC_004718.3	12	27277	36	AATTATTCTCTTCCTGACATTGATTGTATTTACATC	sars7a	NYN	y
41	NC_004718.3	10	27455	30	CACTTTGCTTTTGCTTGTGCTGACGGTACT	sars7a	NNY	y
42	NC_004718.3	15	27565	45	CTCGCCACTTTTTCTCATTGTTGCTGCTCTAGTATTTTTAATACT	sars7a	NYN	y	TMD
43	NC_004718.3	16	27672	48	CTTTTTAGCCTTTCTGCTATTCCTTGTTTTAATAATGCTTATTATATT	sars7b	NYN	y	TMD
44	NC_004718.3	14	28551	42	GACCACATTGGCACCCGCAATCCTAATAACAATGCTGCCACC	N	NNY	n

### Sheet: MERS-CoV
#	Name	Triplicates	Start	Length	Seq	Protein	Frame	Membrane protein?	TMD	Comment
1	NC_019843.3	10	15	30	CTTGGCTATCTCACTTCCCCTCGTTCTCTT	5UTR
2	NC_019843.3	11	1412	33	AATGCTCTTCTTTGTGCTACTTGCCCCTTTGCT	nsp2	NNY	n
3	NC_019843.3	12	2771	36	TTTGCCTTCTACCCTGCTTGCACTAATGGTCATGCT	nsp2	NNY	n
4	NC_019843.3	10	3731	30	CATGGCGGTGGTATCGCTGGTGCTATTAAT	nsp3	NNY	y
5	NC_019843.3	10	3955	30	TCCTCTTGTAGTCACTCCTCTTGTTTCAGC	nsp3	NYN	y
6	NC_019843.3	10	4511	30	CACGTCCGCACTAATGGTGGTTACAATTCT	nsp3	NNY	y
7	NC_019843.3	15	4814	45	TGCGTTTTCTTTAATGGTGCTGATATTTCTGACACCATTCCTGAT	nsp3	NNY	y
8	NC_019843.3	10	5816	30	GCTGGTAGTGTCTACACTAATAGCTGCCTT	nsp3	NNY	y
9	NC_019843.3	11	6509	33	TTTGCTACCCGCACTTTCACTGCTACCACTGCT	nsp3	NNY	y
10	NC_019843.3	10	8747	30	CATGTTGGTGGTGTCTATGACAACTCTATC	nsp4	NNY	y
11	NC_019843.3	13	9272	39	CCTGGTGTCTATTGTGGCTCTGATTTTATTGACATTGTC	nsp4	NNY	y
12	NC_019843.3	10	9460	30	TGCTGTAATTGCTGTTGTTGCTGCTGTTCT	nsp4	NYN	y
13	NC_019843.3	10	9467	30	ATTGCTGTTGTTGCTGCTGTTCTTAATAGC	nsp4	NNY	y	TMD	overlaps with SEC2
14	NC_019843.3	10	9764	30	GACGCTGCCTCTAATATCTTTGTTATTAAC	nsp4	NNY	y
15	NC_019843.3	10	10451	30	TGTGGTTCTTGTGGTAGTGTTGGTTACACC	nsp5	NNY	n
16	NC_019843.3	10	10691	30	CCTAATCGCACTAGTGTTGTTTCTTTTAAT	nsp5	NNY	n
17	NC_019843.3	16	11068	48	GTTGTTCCCACTCTTATTTGTGACTATGGCCTTCGTTATGTTGTTGGT	nsp6	NYN	y	TMD
18	NC_019843.3	12	11128	36	CACCTTTTTGACACTTTTCTTGTTGCCTGTGGCTAT	nsp6	NYN	y	TMD
19	NC_019843.3	13	11194	39	GCCCACTACTCCCATTTCGTCAGCGCTGATTGCAGTTGC	nsp6	NYN	y
20	NC_019843.3	10	11603	30	TGTACTTGCTATTTTGGTGTCTTCTCTCTT	nsp6	NNY	y	TMD
21	NC_019843.3	13	12356	39	CTCGACAACGATGTTCTTAATGGTATCATTTCTAACGCT	nsp8	NNY	n
22	NC_019843.3	10	14299	30	AATTGCGTTAATTGTACTGATGACCGTTGT	nsp12 RdRp	NNY	n
23	NC_019843.3	10	14551	30	CACATTGCCTCCTCTAACGCTTTTCTTGAT	nsp12 RdRp	NNY	n
24	NC_019843.3	10	14854	30	ATCTATGACGGTGGTTGTCTTAATGCTTCT	nsp12 RdRp	NNY	n
25	NC_019843.3	12	15685	36	TCTGATGACGGTGTCGTTTGCTATAATAGTGATTAT	nsp12 RdRp	NNY	n
26	NC_019843.3	10	15874	30	GATGGCGACGATGGTTACTTCCTTCCTTAT	nsp12 RdRp	NNY	n
27	NC_019843.3	14	16336	42	TCTGTTTCTCCTTACGTTTGTAATGCCCCTGGTTGTGGCGTT	nsp13	NNY	n
28	NC_019843.3	11	16732	33	CTCAATCGTAATTATGTTTTTACTGGTTATCAT	nsp13	NNY	n
29	NC_019843.3	11	16896	33	CTCTGTGGCTACCTTGACGGCGCCCACAATTGT	nsp13	NYN	n
30	NC_019843.3	17	18682	51	ACTCATTCCTGCGGTTATGATTATGTCTACAACCCTTTCTTTGTCGATGTT	nsp14	NNY	n
31	NC_019843.3	14	18751	42	GGCAATCTTGCTACTAATCACGATCGTTATTGCTCTGTCCAT	nsp14	NNY	n
32	NC_019843.3	11	19840	33	CGTAGCAATATTTATGGTACTGCTACTATTGGT	nsp15	NNY	n
33	NC_019843.3	10	19960	30	TCTACTCCCAATGCCATCTTTATTTCTGAT	nsp15	NNY	n
34	NC_019843.3	18	20020	54	GGTCCTGATTATGCTTACTTCAATGGTGCTATCATCCGTGATAGTGATGTTGTT	nsp15	NNY	n
35	NC_019843.3	11	21061	33	TGTAACCTCATTAATAATAATCTTGCTCTTGGT	nsp16	NNY	n
36	NC_019843.3	12	21463	36	CTCAGTGTTTCTACTGATGTTCTTGTTAACACCTAC	nsp16/S	NNY/NYN	y
37	NC_019843.3	11	21821	33	GCTGCCAATTCCACTGGCACTGTTATTATTAGC	S	NNY	y
38	NC_019843.3	18	22031	54	AATCATTGTCCTGCTGGCAATTCCTATACTTCTTTTGCCACTTATCACACTCCT	S	NNY	y
39	NC_019843.3	12	22091	36	GATTGTTCTGATGGCAATTACAATCGTAATGCCAGT	S	NNY	y
40	NC_019843.3	12	22328	36	TATTATTCTATCATTCCTCACAGTATTCGTTCTATC	S	NNY	y
41	NC_019843.3	10	22661	30	GTTTTTACCAATTGCAATTATAATCTTACC	S	NNY	y
42	NC_019843.3	10	22901	30	ACTGTTCCTCATAACCTTACTACTATTACT	S	NNY	y
43	NC_019843.3	10	22961	30	TGCTCTCGTCTTCTTTCTGATGATCGTACT	S	NNY	y
44	NC_019843.3	12	23369	36	GTTGGCTATTATTCTGATGATGGCAACTACTACTGT	S	NNY	y
45	NC_019843.3	13	23408	39	CGTGCTTGTGTTAGTGTTCCTGTTTCTGTCATCTATGAT	S	NNY	y
46	NC_019843.3	10	24343	30	CTTATCCTCCTTTGCTGCTATTCCATTTGC	S	NYN	y
47	NC_019843.3	11	24575	33	TCTAATACTTTTGGTGCTATTTCCGCCTCTATT	S	NNY	y
48	NC_019843.3	10	24866	30	CATGTTGGTTATTACCCTAGCAACCACATT	S	NNY	y
49	NC_019843.3	15	25091	45	AACATTTCTACTAACCTCCCTCCTCCTCTTCTCGGCAATTCCACC	S	NNY	y
50	NC_019843.3	18	25545	54	ACCACCCACTCTCTTGTTAGTGTTTTCACTCTCTCTTTTGGTCACTGCATCCTC	orf3	NYN	?
51	NC_019843.3	11	27126	33	CCTGATAGCCTTCTTAGTTATCCTCATAATACT	orf5	NYN	?	TMD
52	NC_019843.3	10	27323	30	GCTGTTCTCGTTGTTTTTATTTGCACTCTT	orf5	YNN	?
53	NC_019843.3	11	27920	33	GTCCCTGATCTTTCTCTTAATTACTATCGTACT	M	NYN	y	TMD
54	NC_019843.3	10	28555	30	TTTCATTGTTATGGCATCCCCTGCTGCACC	N	NNY	n
55	NC_019843.3	11	28583	33	CCTCGTGCTGTTTCCTTTGCCGATAACAATGAT	N	NNY	n		overlaps SEC21

### Sheet: hCoV-229E
#	Name	Triplicates	Start	Length	Seq	Protein	Frame	Membrane protein?	TMD	Comment
1	NC_002645.1	11	727	33	ATTATCATCAATGGTCATACTTACGTTTGTGCT	nsp2	NNY	n
2	NC_002645.1	10	1990	30	TACTTTGTTAGTGACGGCTACTTCCGTCTT	nsp2	NNY	n
3	NC_002645.1	15	4147	45	GGTGATGTTGATACTGTTGTTAATGGTGTTGACTTTGACTTTATT	nsp3	NNY	y
4	NC_002645.1	12	5943	36	TCTTTCTCTGCTGTCTGTCACATCAGTTGTTATGGT	nsp3	NYN	y
5	NC_002645.1	11	6522	33	ACCTTTCATTGTCATGGTTTTGCTGCTTATATT	nsp3	NYN	y	TMD
6	NC_002645.1	13	6886	39	TTTTTCTGTGTTGATTGTGACTCTTATGGTTATGGCAGC	nsp3	NNY	y
7	NC_002645.1	13	8101	39	GCTGCTTTTGGTAATGCTGGTGTTTGTTATGACATTTTT	nsp4	NNY	y
8	NC_002645.1	11	8449	33	CGTGTTGCCAATGGTTACGTTTGTGGTACTGGT	nsp4	NNY	y	TMD
9	NC_002645.1	15	8502	45	CATACTTTCCATGTTTTCATCTTCATTCTCTGTTGCTGCAATGTC	nsp4	NYN	y	TMD
10	NC_002645.1	10	8575	30	GGTGCTTTTGCTATTTTTTGTTGTTTTCTT	nsp4	NNY	y	TMD
11	NC_002645.1	10	9070	30	GCTGATTACCGTTGCGCTTGTTATGCCTAT	nsp4	NNY	y
12	NC_002645.1	14	10203	42	TTTTCTTACTCCGTTTATGATTTTGCTTGTTGCTTTGTCACT	nsp6	NYN	y	TMD
13	NC_002645.1	12	10287	36	AGTGTTTTTGTTGCCTTCAATTATTGTGGCTGCTAT	nsp6	NYN	y	TMD
14	NC_002645.1	11	10411	33	GGTTTTGTTAACATTTTTATTTGTCTTTTTGTT	nsp6	NNY	y	TMD
15	NC_002645.1	11	11079	33	GTTATTGCTGGCGTTGTTGGCCTTTTTCTTGTC	nsp7	NYN	n
16	NC_002645.1	14	11116	42	CATAGTGATTTTGGTCTTGGTGATCTTGTCGATTCTTATTTT	nsp7	NNY	n
17	NC_002645.1	14	11509	42	CGTAATGGTGTTGTCCCTCTTTCCGTTATCCCTGCTACTTCT	nsp8	NNY	n
18	NC_002645.1	13	11517	39	TGTTGTCCCTCTTTCCGTTATCCCTGCTACTTCTGCAGC	nsp8	NYN	n		OVERLAPS SEC11
19	NC_002645.1	10	12250	30	GCTATTACTTGTACCATTGATTCCAACACT	nsp10	NNY	n
20	NC_002645.1	11	12915	33	GTTCTTACTGGTTGTTGTAGTACTGATTACTTT	RpRd	NNY	n
21	NC_002645.1	11	13356	33	GATTATCATCCTGATTGTGTTGATTGCCATGAC	RpRd	NNY	n
22	NC_002645.1	12	13610	36	TCCAACGCTTATAGTTGCGTCATCGCCTGCCTTGGT	RpRd	NYN	n
23	NC_002645.1	10	14796	30	CTTGGTTACATTGCTGATATTAGTGCTTTT	RpRd	NNY	n
24	NC_002645.1	11	14976	33	GATCCTAGCCGTATTATTTCTGCTGGTGTTTTT	RpRd	NNY	n
25	NC_002645.1	10	16194	30	TTCACCGCTTGTTCTCACGCTGCTGTTGAT	RpRd	NNY	n
26	NC_002645.1	16	16929	48	GATACTGCTCATGCCTGTAATGCCAATCGTTTTAACGTTGCCATTACT	RpRd	NNY	n
27	NC_002645.1	12	17709	36	TGCTACAATTCTGTTAGTAATGACTATTGTTGCTTT	nsp13	NNY	n
28	NC_002645.1	10	19179	30	CCTGTTGATCATTATGATGGTTTTTATACC	nsp14	NNY	n
29	NC_002645.1	10	19941	30	ATTGTTGTTGACAACGATGTTGTTGACTAT	nsp15	NNY	n
30	NC_002645.1	11	19974	33	AGTGACGCTGATTTTAGTGTTACTGGTGATTGT	nsp15	NNY	n
31	NC_002645.1	10	20106	30	TTTTTCACTTACATCAATGGTTTCATTTGT	nsp15	NNY	n
32	NC_002645.1	13	20635	39	AACACTAGTTACTCTGTTTGCAACGGCTGTGTTGGTTAT	S	NNY	y
33	NC_002645.1	11	20836	33	TTTACTACTGGTTTTGTCTATTTTAATGGTACT	S	NNY	y
34	NC_002645.1	11	21166	33	CATTTTTATATTAATGGCTATCGCTATTTCACT	S	NNY	y
35	NC_002645.1	10	21423	30	GCTACCTGTGTCTATTGTGTCGCTACCTGT	S	NYN	y
36	NC_002645.1	11	21517	33	TGCTTTAACTGTTATCCTGCTGGTGTTAATATT	S	NNY	y
37	NC_002645.1	12	21940	36	GGTGTTATTCGCGTTAGCAATGACACCTTTCTTAAT	S	NNY	y
38	NC_002645.1	10	22033	30	GGCACCATCTACTCTATCACTCCTTGTAAC	S	NNY	y
39	NC_002645.1	10	22120	30	AATTTTACTAGTTACGGCTTTTCTAATGTT	S	NNY	y
40	NC_002645.1	11	22384	33	GTTGATTGCTCCACTTATGTTTGCAATGGTAAT	S	NNY	y
41	NC_002645.1	15	22549	45	CTTGCTAATGTTAGTAGTTTTGGTGACTACAACCTTAGCAGCGTC	S	NNY	y
42	NC_002645.1	13	22848	39	TCTAACATCAGCCGTTTCAATACCATTTTCATTAGCAAT	S	NYN	y
43	NC_002645.1	10	22987	30	GATGCCTTTACTGGTGTTAATGATGCTATT	S	NNY	y
44	NC_002645.1	14	23974	42	TGTTGTTGTTCTACTGGTTGCTGTGGCTTCTTTAGTTGTTTT	S	NNY	y
45	NC_002645.1	10	25059	30	TGTTATTCTAACCATATTCATTGTTATTCT	M	NYN	y	TMD
46	NC_002645.1	10	25233	30	CTTTTTTATGGCCGTATCAACACTCGTTAT	M	NYN	y	TMD
47	NC_002645.1	10	26566	30	GCTTGTGCCGTCAACAGCTGCTATGCTGTT	N	NYN	y
48	NC_002645.1	12	26894	36	AATTTTGCTTTTGTTCTTTCTTTTATTATCTTTCTT	3UTR			overlaps sec25
49	NC_002645.1	15	26896	45	TTTTGCTTTTGTTCTTTCTTTTATTATCTTTCTTTTGCCTGTTTT	3UTR

### Sheet: hCoV-OC43
#	Name	Triplicates	Start	Length	Seq	Protein	Frame	Membrane protein?	TMD	Comment
1	MK303625.1	12	94	36	ATTTTTCATAGTGGTGTTTATATTCATTTCTGCTGT	5UTR
2	MK303625.1	12	1413	36	GATGGTTTTGCTTGCACCACTTGTGGTCATGTTTAT	nsp2	NNY	n
3	MK303625.1	10	2346	30	GTTACTTTTATTGATGGCCTTTCTTGTTTT	nsp2	NNY	n
4	MK303625.1	12	3891	36	ATTGATGATCATCGTATCACTAGTATTACTAGTGAT	nsp3	NNY	y
5	MK303625.1	11	5187	33	GCTAATAACAATTGTTTTGTTAATGTTTCTTGC	nsp3	NNY	y
6	MK303625.1	10	5655	30	GGTGATAATGTTGGTCATTATGTTCATGTT	nsp3	NNY	y
7	MK303625.1	10	6342	30	GATAGTGTCATTGTTAACGATGATACTAGT	nsp3	NNY	y
8	MK303625.1	11	9296	33	TGCTATACTCGCTGTAATTGTTGTTTTGGTGTT	nsp4	NYN	y	TMD
9	MK303625.1	13	9351	39	CGTGCTTTTGGTGATTACACCAGTGTTGTTTTTGTTAAT	nsp4	NNY	y	TMD
10	MK303625.1	11	9890	33	ACCGCCTACTGCTTCCGTTTCAACTTCATTCTT	nsp4	NYN	y
11	MK303625.1	12	10425	36	CTTAGTACTGGTTGTCATACTGGTACTGACTTCAAT	nsp5	NNY	n
12	MK303625.1	12	13397	36	TTTGATATTTACAATGCTAGTGTTGCTGGCATTGGT	RdRp	NNY	n
13	MK303625.1	12	14615	36	GATGGTAATGCTGCTATTACTGATTATAATTATTAT	RdRp	NNY	n
14	MK303625.1	10	16613	30	AATTATGTTTTCACTGGCTACCATTTTACT	nsp13	NNY	n
15	MK303625.1	10	17225	30	CTTTCTGTTATTAATGCTCGTATTCGTGCT	nsp13	NNY	n
16	MK303625.1	10	17744	30	AATGTTAATCGCTTCAATGTTGCCATTACT	nsp13	NNY	n
17	MK303625.1	11	18725	33	GCCGTTTATGATTGCTTTTGCAATAATATTAAT	nsp14	NNY	n
18	MK303625.1	12	19790	36	AATGTCCTTTTTGATGGTCGTGATAATGGTGCTTTT	nsp15	NNY	n
19	MK303625.1	10	22384	30	GGTTTTTATAACCCTCCTACCAATGTTGTT	HE	NNY	y
20	MK303625.1	15	22459	45	GATTGTAATCATATTGGTAATATCAACCCCCATAATTATTTTTAT	HE	NNY	y
21	MK303625.1	10	22573	30	AGTTTTCACTTTACCGATTTTTATAATTAC	HE	NNY	y
22	MK303625.1	12	23047	36	ACCATTACCACTGGTTTTGATCTTAATTGTCATTAT	HE	NNY	y
23	MK303625.1	19	23260	57	TACTGTTATTTTCGTAATTCTACTACCAACTATGTTGGTGTTTATGATATTAATCAT	HE	NNY	y
24	MK303625.1	11	23440	33	TGTCCCACTGCTGCTGATATTAATATCCCTGAT	HE	NNY	y
25	MK303625.1	11	23529	33	TGTTGCCATTGTAATTATTGTAGTTTTGTTGTT	HE	NYN	y	TMD
26	MK303625.1	16	23618	48	CATGTTTTTGATACTTTTAATTTCCTTACCAACGGCTTTTGCTGTTAT	S	NYN	y
27	MK303625.1	10	23739	30	AGTACTGCTACTGTTGATGTTACTAATGGT	S	NNY	y
28	MK303625.1	11	23913	33	TTTCTTTCTGATTTTATTAATGGTATTTTTGCT	S	NNY	y
29	MK303625.1	10	24483	30	GATGGTATTATTTTTAATGCTGTTGATTGT	S	NNY	y
30	MK303625.1	12	25434	36	CATGATGTTAATAGTGGTCTTACTTGTTCTACTGAT	S	NNY	y
31	MK303625.1	12	25497	36	CTTGGTGTTTGTGTTAATTATGACCTTTATGGTATT	S	NNY	y
32	MK303625.1	10	25596	30	TATGATTCTAATGGTAATCTCTATGGTTTT	S	NNY	y
33	MK303625.1	10	25656	30	ATTCGTAGTTGCTATAGCGGTCGTGTTTCT	S	NNY	y
34	MK303625.1	23	25782	69	CCCATTAACTATTTTGATAGTTATCTTGGTTGTGTTGTCAATGCTTATAATAGTACTGCTATTTCTGTT	S	NNY	y
35	MK303625.1	10	26145	30	TATGGTAGTTTCTGTGATAACATTAATGCC	S	NNY	y
36	MK303625.1	14	26883	42	CTTATTAATGGTCGTCTTACCGCTCTTAATGCTTATGTTTCT	S	NNY	y
37	MK303625.1	10	27078	30	TATTTTATCCACTTTAGTTATGTCCCTACT	S	NNY	y
38	MK303625.1	10	27569	30	TGTAGCTATGCTTGTTTTACTATTCTTCAT	S	NYN	y	TMD
39	MK303625.1	10	27810	30	TTTCTCCGTTATATTAACGGTTTTAATGTC	NS5a	NNY	?
40	MK303625.1	14	28173	42	TTTATTGGTTACAATAGTTGTAGTGGCATTTTTGGCAACTTT	E	NYN	y	TMD
41	MK303625.1	10	28451	30	TATTATACTACTTTTTATTACAATCATATT	M	NYN	y	TMD
42	MK303625.1	12	28613	36	CCTTTCTATAGTTTTTACCATAGTGGCCATTATTAT	M	NYN	y	TMD
43	MK303625.1	10	28941	30	AGCGATACTAGTGGTTTTGCTGTTTATGTT	M	NNY	y
44	MK303625.1	13	29407	39	ACCAGCGTCAACTGCTGCCACGATGGTATTTTTACTATC	N/I	NNY/NYN	n

### Sheet: hCoV-NL63
#	Name	Triplicates	Start	Length	Seq	Protein	Frame	Membrane protein?	TMD	Comment
1	NC_005831.2	13	75	39	AATTTTTCTAGTGCTGTCATTTGTTATGGCAGTCCTAGT	5UTR
2	NC_005831.2	10	445	30	ACCGGTATTAATGATGATGATTATGTCATT	nsp1	NNY	n
3	NC_005831.2	10	550	30	CTCATTTTTTCTAACAGCAATTATGTTCTT	nsp1	NNY	n
4	NC_005831.2	17	694	51	GATTACTTTAATAATAATACTGATAGTATTGTTATTGGTGGTGTCACTTAT	nsp2	NNY	n
5	NC_005831.2	12	1099	36	CTTTGTGTTGTTCCTGGTAATGTCGTTCCTGGTGAT	nsp2	NNY	n
6	NC_005831.2	13	1396	39	TTTGCTGCTAGCACTGGTGTTATTGACATTAGTGCTGGT	nsp2	NNY	n
7	NC_005831.2	10	1584	30	GTCTATTGCTTCAACTGTTTTAACTGTCTC	nsp2	NYN	n
8	NC_005831.2	11	1978	33	GCTTTTTTCTATAGTGGTGGTTTTTATCGTTTT	nsp2	NNY	n
9	NC_005831.2	12	2737	36	ACTTTTCCTTGTGTTAGTTGTGTCACCTTTTTCTAT	nsp2	NNY	n
10	NC_005831.2	11	3256	33	CCTATTAGTAATGATAGTAATGGTTGTGTTGTT	nsp3	NNY	y
11	NC_005831.2	10	3952	30	GCTATTGATGGTTTTGGTGTCTTTGACATT	nsp3	NNY	y
12	NC_005831.2	16	3985	48	AATAGTAGTGTTAATACTGTTTGTTTTGTTGATGTTGATTTTCATAGT	nsp3	NNY	y
13	NC_005831.2	13	4117	39	AACTGTGTTTCTTTTGACTTTGTTGTCAATGCTGCTAAT	nsp3	NNY	y
14	NC_005831.2	12	4900	36	ACTTGTGTTATTGCCAATGTTCCTGCTATTGATGTT	nsp3	NNY	y
15	NC_005831.2	11	5257	33	TATGGTTACCCTAATGATTTTGTTGGTGGTTTT	nsp3	NNY	y
16	NC_005831.2	14	5800	42	GTTTATGATGCTGCTAATAATGCTGTCTATGATGGTGCTCGT	nsp3	NNY	y
17	NC_005831.2	12	5856	36	TTTGTCTACTTTAGCTGTTACAGCTATTGTTGTAGT	nsp3	NYN	y
18	NC_005831.2	11	6450	33	ACCATTTGTTATACTTGTTATTTTGTTAATTTT	nsp3	NYN	y	TMD
19	NC_005831.2	11	6661	33	CATATTATTGTTGGCTGTAATAATGCTGACTGT	nsp3	NNY	y
20	NC_005831.2	13	6766	39	TTCTATGTTAATGCTAATGGTGGTACTTGTTTCTGTAAT	nsp3	NNY	y
21	NC_005831.2	11	6808	33	CATAACTTCTTTTGTGTTAATTGTGATTCTTTT	nsp3	NNY	y
22	NC_005831.2	10	6844	30	CCTGGTAATACTTTTATTAATGGTGATATT	nsp3	NNY	y
23	NC_005831.2	10	6964	30	TTTTATCGTCTTTATAGTGGTGACACTTTT	nsp3	NNY	y
24	NC_005831.2	12	7069	36	AATTTTATTGTTTACAATAATAGTGGTAGTAACATT	nsp3	NNY	y
25	NC_005831.2	11	7837	33	CACTGTGTTCGTAATGTTTTTGATAATTTTAAT	nsp4	NNY	y
26	NC_005831.2	13	8035	39	GGTGTTTGTTATGACTTTGATGGTGTTACCACTAGTGAT	nsp4	NNY	y
27	NC_005831.2	13	8116	39	GGTGGTGACAATGTTTATTGTTACAACACTGATCTTATT	nsp4	NNY	y
28	NC_005831.2	12	8365	36	CGTGTTGATGACGGTTACATTTGTGGTGATGGTCTT	nsp4	NNY	y
29	NC_005831.2	10	8481	30	TTTTCTTTTTGCAGCATTTATTACATTTTT	nsp4	NYN	y	TMD
30	NC_005831.2	15	8536	45	CGTGTTTTTGGTGATCTTTCTTATGGTGTTTTTACTGTTGTTTGT	nsp4	NNY	y	TMD
31	NC_005831.2	10	8986	30	GCTGATTATCGTTGTGCTTGTTATGCTCAT	nsp4	NNY	y
32	NC_005831.2	10	9225	30	TGTCATAGCACCATCAACCACTGTTCTTAT	nsp5	NYN	n
33	NC_005831.2	20	9604	60	GGTAGTGGTGCTCATGTTGGTTCTGATTTTACTGGTAGTGTTTATGGTAATTTTGATGAC	nsp5	NNY	n
34	NC_005831.2	13	10143	39	TCTACTTTTGTTTTTGTCATTAGTTTTAACTATGTTTCT	nsp6	NYN	y	TMD
35	NC_005831.2	12	10206	36	AGTATTTTTATTACCTACTGTTATTGCAACTGCTTT	nsp6	NYN	y	TMD
36	NC_005831.2	11	10438	33	GTTGCTTACACTTATTTTTATAGTGGTGACTTT	nsp6	NNY	y	TMD
37	NC_005831.2	10	10998	30	TATGTTGTTAGCACTCCTTGCGTTCTTTCT	nsp7	NYN	n
38	NC_005831.2	20	11035	60	CATAGTGATTTTGGTCTTGATGGCCTTATTGATTCTTATTTTGATAATAGTAGCACCCTT	nsp7	NNY	n
39	NC_005831.2	13	11436	39	TGTTGTGCCATTGTCAGTTATACCTGCAACTTCAGCTTC	nsp8	NYN	n
40	NC_005831.2	10	11518	30	ATTGTTTGTGATGGTTCTGTTCATTATGCT	nsp8	NNY	n
41	NC_005831.2	11	12840	33	ACTGGTTGTTGTGACAATTCTTATTTTGATAGT	RdRp	NNY	n
42	NC_005831.2	15	13026	45	GATCTTAATGGTAACTTTTATGATTTTGGTGATTTTGTTGTTAGC	RdRp	NNY	n
43	NC_005831.2	14	13269	42	AGTTTTGATTATCATCCTAATTGTAGTGACTGTTATGATGAT	RdRp	NNY	n
44	NC_005831.2	12	13529	36	CCCTTCCTTGATAATAGCTTCTTCCCCAGCACTCGT	RdRp	NYN	n
45	NC_005831.2	10	14145	30	CGCAATGCCACTGTTGTTATTGGTACTACC	RdRp	NNY	n
46	NC_005831.2	10	14394	30	GTTGTTTATTCTAATGGTGGTTTTTATTTT	RdRp	NNY	n
47	NC_005831.2	10	14460	30	GCTTATGCTAATTCTATTTTTAACATTTTT	RdRp	NNY	n
48	NC_005831.2	11	14667	33	ATTCTCTCTGATGACGGTGTTGTCTGTTATAAC	RdRp	NNY	n
49	NC_005831.2	14	16104	42	CGTATTGTTTTTGTTGCTTGTGCCCATGCTGCTGTTGATTCC	nsp13	NNY	n
50	NC_005831.2	10	17169	30	TTTGATATTAGTATTCCTGGTAGTCATAGT	nsp14	NNY	n
51	NC_005831.2	12	17601	36	TATTGTTATTGTGGTAATTCTGCCACTTGTTATAAT	nsp14	NNY	n
52	NC_005831.2	10	17958	30	CCTAGTGTTATTCATGACATTGGTAATCCT	nsp14	NNY	n
53	NC_005831.2	10	18201	30	GGTGTTAATGGTGGTTCTCTTTATGTTAAC	nsp14	NNY	n
54	NC_005831.2	12	18291	36	CCCTTTTTTTACTTTGATGACAGTGATTGTGATGTT	nsp14	NNY	n
55	NC_005831.2	12	18351	36	CCCCTTCGCGCTAGTAGTTGTGTTACTCGTTGTAAT	nsp14	NNY	n
56	NC_005831.2	10	18630	30	GTTTTTGTTCGCTATGGCGATGTTGACAAC	nsp15	NNY	n
57	NC_005831.2	10	18867	30	GATGTTTGTGTTTGTTTTGACAATAGTATT	nsp15	NNY	n
58	NC_005831.2	12	19851	36	ATCATTGATAATGATATCAATGATTATGTTAGTGAT	nsp16	NNY	n
59	NC_005831.2	12	20421	36	CGCAATAATGGTCGTTTTGGTGGTTTTAGTAATCAT	nsp16	NNY	n
60	NC_005831.2	12	20476	36	ACTTTTCTTGATTTTGCTTGTTTTGCCCCTGGCCTC	S	NYN	y	SP?
61	NC_005831.2	16	20648	48	GCCAATGGTTTCTTTTATATTGATGTTGGTAATCACCGTAGTGCTTTT	S	NNY	y
62	NC_005831.2	17	20993	51	TGTTACTTTAACTATTCCTGTGTTTTTAGTGTTGTCAACGCCACCGTTACT	S	NNY	y
63	NC_005831.2	15	21074	45	GTTAACTACACTGTTTGTGATGATTGTAATGGTTATACTGATAAC	S	NNY	y
64	NC_005831.2	12	21137	36	GATGGCCGCATTCCTAATGGTTTCCCTTTTAATAAT	S	NNY	y
65	NC_005831.2	18	21278	54	ACTGGTTTTGTTTATTTTAATGCCACTGGTTCTGATGTTAATTGTAACGGCTAT	S	NNY	y
66	NC_005831.2	10	21359	30	CGTTACAATCTTAACTTCAGTGCTAATTCT	S	NNY	y
67	NC_005831.2	12	21530	36	AACAGCACTATCAACACTACTCATGTTAGCACTTTT	S	NNY	y
68	NC_005831.2	10	22226	30	CATTACACTTCTTATACTATTGTTGGTGCT	S	NNY	y
69	NC_005831.2	14	22604	42	CCTAACTTTTATTATGTTAGTAATGGTGGTAACAATTGCACT	S	NNY	y
70	NC_005831.2	12	22658	36	ACTTATTCTAATTTTGGTATTTGTGCTGATGGTTCT	S	NNY	y
71	NC_005831.2	10	23165	30	GGTCTTTCTATTGCTGACCTTGCTTGTGCT	S	NNY	y
72	NC_005831.2	13	23293	39	TCTTACATCAGCAGCCGCCATACCTTTTTCTTTGGCACT	S	NYN	y
73	NC_005831.2	16	23414	48	GCTATTAATAATATTGTTGCTTCTTTTAGTAGCGTTAATGATGCTATT	S	NNY	y
74	NC_005831.2	11	23786	33	TATGGTTTTTGTGGCAATGGCACTCACATCTTT	S	NNY	y
75	NC_005831.2	12	23903	36	TCTGGTATCTGTGTTGATGGCATTTATGGCTATGTT	S	NNY	y
76	NC_005831.2	10	23957	30	GTTCTTTATTCTGATAATGGTGTCTTTCGT	S	NNY	y
77	NC_005831.2	11	24370	33	GCTCATTATTTCTGTTGTTTTTGTTGTATTGTT	S	NYN	y	TMD
78	NC_005831.2	14	24979	42	AATCGTTTTGCTGCTATTTATGGTGGTGACCACTATGTCGTT	ORF3	NNY	?
79	NC_005831.2	14	25033	42	ACTATTACTTTTGTTTCTTTTGATGACCTTTATGTTGCTATT	ORF3	NNY	?
80	NC_005831.2	10	25123	30	TATAATGGTGCTGTCATTTACATTTTTGCC	ORF3	NNY	?
81	NC_005831.2	11	25214	33	ATTGATGACAATGGTATTGTCCTCAATTCCATT	E	NNY	y	TMD
82	NC_005831.2	15	25252	45	GCTCCTTGTTATGATATTTTTCTTTGTGTTGGCAATGACCTTTAT	E	NYN	y	TMD
83	NC_005831.2	10	25509	30	TTTAATTCTAACGCTTTTTATAGTTGTGTT	M	NYN	y	TMD
84	NC_005831.2	10	25627	30	TCTATTTTTGACTGTTTTGTCAATTTTAAT	M	NNY	y	TMD
85	NC_005831.2	11	25972	33	ATTGTTTGTGACCGTGTTGGTCGCTCTGTTAAT	M	NNY	y
86	NC_005831.2	10	26876	30	TGCTTTGGTCCTCGTGATTTTAATCACAAT	N	NNY	n

### Sheet: hCoV-HKU1
#	Name	Triplicates	Start	Length	Seq	Protein	Frame	Membrane protein?	TMD	Comment
1	KF686343.1	13	104	39	TATTTTACTTTCCACACTTTTCATCTCTCTGCCAGTGAC	5UTR
2	KF686343.1	11	1269	33	GATTGTTTTAATGATAATTGTGATTTTTATGGT	nsp2	NNY	n
3	KF686343.1	14	1416	42	TTTACTAATAGTACTGATACTGTTAACCATGATTCTTTTAAT	nsp2	NNY	n
4	KF686343.1	10	2757	30	GATGATTTTGTTGCTGTTGTTTGTGATGCT	nsp3	NNY	y
5	KF686343.1	11	4140	33	TTTGATGACAATTTTTGTGCTTTTTGCACCCCT	nsp3	NNY	y
6	KF686343.1	12	5316	36	CTTGGTAATGTTTTCTGTGATGGCATTGATGTTACT	nsp3	NNY	y
7	KF686343.1	10	7142	30	TTTTCTTGTTGTAGCCACTGTGTTTTTGTT	nsp3	NYN	y	TMD
8	KF686343.1	18	7194	54	AATGTTATTTTTAGTGACTTTTATCTTCCTAATATTAGTGTTTTTCCTATTTTT	nsp3	NNY	y	TMD
9	KF686343.1	16	7803	48	ATTCGTTATTATGATATTACTGCTAATGGTGGTACTGGTTTTTGTGTT	nsp3	NNY	y
10	KF686343.1	13	8328	39	AGTTTTAATAATTTTGTTAATATTGCTCATGCTTCTCTT	nsp3	NNY	y
11	KF686343.1	10	8759	30	TGTCCCTATTCTTACAACACCCTTTTCACT	nsp3	NYN	y
12	KF686343.1	12	9210	36	ATTTCTTATAATGATTTTTATGCTAGTGGTTGTGTT	nsp4	NNY	y
13	KF686343.1	10	9360	30	CGTTATAGCCTTGCTAATTCTAATGGTTTT	nsp4	NNY	y
14	KF686343.1	11	9621	33	GATTTCTTTTCTCTTACTGCTAGTTCTATTTTT	nsp4	NNY	y	TMD
15	KF686343.1	11	9656	33	AGCTATATTGGCTATAGTTGTTGTCTTGGTTTT	nsp4	NYN	y	TMD
16	KF686343.1	11	10250	33	ACCTCCTACAGCATCTGTTTCTACATCTTTTTT	nsp4	NYN	y
17	KF686343.1	10	10329	30	CCTTGTATTGTTAGTGTTACTTATGGTAGT	nsp5	NNY	n
18	KF686343.1	17	10785	51	CTCAGTACTGGTTGTCACACTGGCACTGATTTTACTGGTAATTTTTATGGT	nsp5	NNY	n
19	KF686343.1	11	13029	33	GTTTATGCTGTTCTTAGTGATGTTGATGGTCTT	nsp9	NNY	n
20	KF686343.1	13	13440	39	GATTCTTATGGTGGTGCCTCTGTTTGTATTTATTGCCGT	nsp10	NNY	n
21	KF686343.1	10	15698	30	ACTACTGCTTTTGCTAATTCTGTTTTTAAT	RdRP	NNY	n
22	KF686343.1	14	15917	42	AGTGATGATGGTGTTGTCTGTTATAACTCTGATTATGCTAGT	RdRP	NNY	n
23	KF686343.1	11	17954	33	AATAGTGCTGTTTTTATTAGTCCTTATAATAGT	nsp13	NNY	n
24	KF686343.1	13	21942	39	TTTGGTGATAGTCGTTCTGATTGTAACCATATTAATAAT	HE	NNY	y
25	KF686343.1	18	22245	54	GCCTTTTTTCGTTATCTTACTTTTGTTGATATTCCTTATAATGTTTCTCTTTCT	HE	NNY	y
26	KF686343.1	10	22332	30	CTTAACAATCCTATTTTTATTAATTATTCT	HE	NNY	y
27	KF686343.1	15	22455	45	GATACTGGCTCTGTTTATGGTTTTTCTAATGTTGTTTATCCTGAT	HE	NNY	y	TMD
28	KF686343.1	12	22541	36	AGTTTCCACCACTGCACCTTTTTTATCCTTACCTAC	HE	NYN	y
29	KF686343.1	13	22692	39	TATTGTTATTTTCGCAATTCTTCTGCTAATTATGTTGGC	HE	NNY	y
30	KF686343.1	13	22734	39	TATGATATTAACCACGGTGATAGTGGTTTTATTTCTATT	HE	NNY	y	TMD
31	KF686343.1	13	22952	39	TTTAGCTTTACTTTTTGTTGTTTTTCTATTATTCTTGTT	HE	NYN	y	TMD
32	KF686343.1	15	23020	45	CATGTTATTAATTATTTTTATTTTGCCTACAACATTAGCTGTTAT	S	NYN	y
33	KF686343.1	12	23066	36	GGTGATTTTAATTGTACTAATTTTGCTATTAATGAT	S	NNY	y
34	KF686343.1	13	23399	39	GGTAGTGTTTTTATTAACAACTCTTATACTATTGTTGTT	S	NNY	y
35	KF686343.1	12	23636	36	CGTGGCACTTTTTATGCTTATTATGCTGACTCTGGC	S	NNY	y
36	KF686343.1	19	23828	57	TTTGACAACCGTGGTGTTATTACTAATGCTGTTGATTGTTCTAGTAGTTTCTTTAGT	S	NNY	y
37	KF686343.1	12	24107	36	GTTCATACTGATTCTTTTTCTTGTAATAATTTTGAT	S	NNY	y
38	KF686343.1	12	24314	36	ATTAATGTTACTATTAATAATTATAATCCTTCTTCT	S	NNY	y
39	KF686343.1	14	24410	42	CGTTATTGTTTTTCTGTTAATAATACTTTTTGTCCTTGTGCT	S	NNY	y
40	KF686343.1	14	24491	42	CCTTCTGCTTCCTGTCCTATTGGTACTAATTATCGTTCTTGT	S	NNY	y
41	KF686343.1	12	24707	36	TATAATGTTTCTTGTCTTTGTAGTACTGATGCCTTT	S	NNY	y
42	KF686343.1	18	24752	54	TCTTATGACACTTGCGTCAGTAACAACCGTTGTAATATTTTTTCTAATTTTATT	S	NNY	y
43	KF686343.1	12	24809	36	AATGGTATCAATAGTGGTACCACTTGTTCTAATGAT	S	NNY	y
44	KF686343.1	14	24866	42	GTTTATACTGATGTTTGTGTTGATTACGACCTTTATGGTATT	S	NNY	y
45	KF686343.1	10	24971	30	TATGATTCTAATGGCAACATTATTGGTTTT	S	NNY	y
46	KF686343.1	14	25157	42	TATTTTGATAGTTATCTTGGTTGCGTTTTTAATGCTGATAAT	S	NNY	y
47	KF686343.1	11	25202	33	ACTGATTATTCTGTTTCTTCTTGTGCTCTTCGC	S	NNY	y
48	KF686343.1	11	25337	33	CCCTTTAATGTCAGTTTTGTTAATGACAGTATT	S	NNY	y
49	KF686343.1	11	25526	33	TATGGCACTTTTTGTGATAATATTAATAGTATT	S	NNY	y
50	KF686343.1	10	25712	30	CACTGCGGTTCTTCTTCTCGTTCTTTTTTT	S	NNY	y
51	KF686343.1	12	25906	36	CACCACAGCCGCTACTGTTGCTGCTATGTTTCCACC	S	NYN	y
52	KF686343.1	11	26045	33	GCTACTGCTTTTAATAATGCTCTTCTTTCTATT	S	NNY	y
53	KF686343.1	13	26384	39	TCTCCTCGTATTAATTTTTGTGGTAATGGTAATCATATT	S	NNY	y
54	KF686343.1	17	26932	51	GCTACTAATTTCTTTTTCATTTATAATATTCCTTGTATTGCTCTTTTTTAT	S	NYN	y	TMD
55	KF686343.1	13	27307	39	CGTAGTCACGATATTTCCCATAGTAATAATTTTGGTGTT	ORF4	NNY	?
56	KF686343.1	11	27349	33	ACTAGTTTTACTACTTATGGTAATACTGTTTCT	ORF4	NNY	?
57	KF686343.1	14	27520	42	TCTTATTTCTTTAATCTTTGTTGTTGCTTTTTTAGCAACTAT	E	NYN	y	TMD
58	KF686343.1	10	27578	30	CTTTGTGGTTTTTGTAATTTCTTTATTATT	E	NNY	y	TMD
59	KF686343.1	10	27789	30	TGTAATACTACTTTTTATTACTATCATATT	M	NYN	y	TMD
60	KF686343.1	16	27939	48	TGCTTTTCTTGCATTTTCTATAGTGTTTACTATTATTTCTATTGTTAT	M	NYN	y	TMD
61	KF686343.1	10	28135	30	ACTGCTACTGTTATTCGTGGTCATCTTTAT	M	NNY	y
62	KF686343.1	10	28279	30	GATGTTAATAGTGGTTTTGCTGTTTTTGTT	M	NNY	y
